# Nanoscale Dynamics of Enhancer-Promoter Interactions during Exit from Pluripotency

**DOI:** 10.1101/2025.01.20.633941

**Authors:** Gabriela Stumberger, David Hörl, Clemens Steinek, Heinrich Leonhardt, Hartmann Harz

## Abstract

While there is compelling genetic evidence for the role of enhancers in regulating promoter activity even over large genomic distances, it is unclear to what extent physical proximity with the respective promoters is involved. Here we combine DNA fluorescence in situ hybridization (FISH) with confocal and stimulated emission depletion (STED) super resolution microscopy to investigate enhancer-promoter (E-P) distances at selected loci (Dppa3, Nanog, Dnmt3a, Sox2, Prdm14) that contain multiple enhancers and undergo transcriptional changes at the transition from naive to primed pluripotency in mouse embryonic stem cells. Automated distance measurements in thousands of cells revealed that both pairwise and multiway E-P conformations undergo only small (Δ median distance = ∼22 nm) changes, despite large, up to 1500-fold changes in transcription, arguing against lasting changes in genome architecture at these loci. As transcription often occurs in transient bursts in a small fraction of cells, we performed RNA FISH to identify actively transcribed alleles. We found that in actively transcribed Dppa3 alleles (<10%) the median E-P distances are significantly shorter (Δ median distance = ∼90 nm) than in non-transcribed ones. These data are consistent with a transient spatial interaction of enhancers and promoter during the initiation of transcription.

**GRAPHICAL ABSTRACT:** 
