## Supplementary Data S1 for "Nanoscale Dynamics of Enhancer-Promoter Interactions during Exit from Pluripotency"

### Sheet: naive
chr	start	end	name	class	activity_base	TargetGene	TargetGeneTSS	TargetGeneExpression	TargetGenePromoterActivityQuantile	TargetGeneIsExpressed	distance	isSelfPromoter	powerlaw_contact	powerlaw_contact_reference	hic_contact	hic_contact_pl_scaled	hic_pseudocount	hic_contact_pl_scaled_adj	ABC.Score.Numerator	ABC.Score	powerlaw.Score.Numerator	powerlaw.Score	CellType
chr12	3691050	3691550	genic|chr12:3691050-3691550	genic	6.15241	Dnmt3a	3806979	240	0.655595	True	115679	False	0.008028	0.008028	0.004414	0.004414	0.001229	0.005644	0.034722	0.036826	0.049389	0.031129	naive
chr12	3780996	3781927	genic|chr12:3780996-3781927	genic	8.88678	Dnmt3a	3806979	240	0.655595	True	25517.5	False	0.029899	0.029899	0.005372	0.005372	0.001229	0.006601	0.058664	0.062219	0.265706	0.16747	naive
chr12	3791766	3792266	intergenic|chr12:3791766-3792266	intergenic	2.33792	Dnmt3a	3806979	240	0.655595	True	14963	False	0.04757	0.04757	0.011122	0.011122	0.001229	0.012352	0.028877	0.030627	0.111214	0.070096	naive
chr12	4356819	4357319	genic|chr12:4356819-4357319	genic	15.6034	Dnmt3a	3806979	240	0.655595	True	550090	False	0.002067	0.002067	0.000282	0.000282	0.001229	0.001512	0.023586	0.025015	0.03226	0.020333	naive
chr12	4357937	4358437	genic|chr12:4357937-4358437	genic	12.9383	Dnmt3a	3806979	240	0.655595	True	551208	False	0.002064	0.002064	0.000282	0.000282	0.001229	0.001512	0.019558	0.020743	0.026703	0.01683	naive
chr3	34541339	34541839	genic|chr3:34541339-34541839	genic	6.51469	Sox2	34548916	4352.25	0.9647	True	7327	False	0.088529	0.088529	0.025005	0.025005	0.001229	0.026234	0.170908	0.048127	0.576737	0.070652	naive
chr3	34547560	34548060	genic|chr3:34547560-34548060	genic	9.96566	Sox2	34548916	4352.25	0.9647	True	1106	False	0.123436	0.123436	0.043533	0.043533	0.001229	0.044762	0.446083	0.125616	1.23012	0.150693	naive
chr3	34549806	34550306	genic|chr3:34549806-34550306	genic	23.001	Sox2	34548916	4352.25	0.9647	True	1140	False	0.123436	0.123436	0.043533	0.043533	0.001229	0.044762	1.02957	0.289926	2.83915	0.347803	naive
chr3	34562851	34563351	genic|chr3:34562851-34563351	genic	10.2521	Sox2	34548916	4352.25	0.9647	True	14185	False	0.049831	0.049831	0.006275	0.006275	0.001229	0.007505	0.076937	0.021665	0.510876	0.062584	naive
chr3	34655336	34655836	intergenic|chr3:34655336-34655836	intergenic	9.88695	Sox2	34548916	4352.25	0.9647	True	106670	False	0.008614	0.008614	0.011465	0.011465	0.001229	0.012694	0.125505	0.035342	0.085169	0.010433	naive
chr3	34656702	34657202	intergenic|chr3:34656702-34657202	intergenic	8.61802	Sox2	34548916	4352.25	0.9647	True	108036	False	0.008519	0.008519	0.011465	0.011465	0.001229	0.012694	0.109397	0.030806	0.073421	0.008994	naive
chr3	34659976	34660476	intergenic|chr3:34659976-34660476	intergenic	9.80899	Sox2	34548916	4352.25	0.9647	True	111310	False	0.008301	0.008301	0.008051	0.008051	0.001229	0.00928	0.091029	0.025634	0.081425	0.009975	naive
chr3	35317269	35317769	intergenic|chr3:35317269-35317769	intergenic	18.5594	Sox2	34548916	4352.25	0.9647	True	768603	False	0.001545	0.001545	0.002707	0.002707	0.001229	0.003936	0.073057	0.020573	0.028683	0.003514	naive
chr1	12982554	12983054	intergenic|chr1:12982554-12983054	intergenic	5.59177	Prdm14	13117244	1029.5	0.677739	True	134440	False	0.007044	0.007044	0.003455	0.003455	0.001229	0.004684	0.026192	0.021136	0.039387	0.017788	naive
chr1	13074960	13075460	intergenic|chr1:13074960-13075460	intergenic	6.58233	Prdm14	13117244	1029.5	0.677739	True	42034	False	0.019368	0.019368	0.009178	0.009178	0.001229	0.010407	0.068505	0.05528	0.127485	0.057575	naive
chr1	13122058	13122558	intergenic|chr1:13122058-13122558	intergenic	4.31834	Prdm14	13117244	1029.5	0.677739	True	5064	False	0.122078	0.122078	0.024904	0.024904	0.001229	0.026133	0.112853	0.091067	0.527174	0.238083	naive
chr1	13362382	13362882	genic|chr1:13362382-13362882	genic	16.607	Prdm14	13117244	1029.5	0.677739	True	245388	False	0.004173	0.004173	0.001304	0.001304	0.001229	0.002533	0.042071	0.033949	0.069301	0.031298	naive
chr6	122557657	122558157	genic|chr6:122557657-122558157	genic	12.6965	Dppa3	122576441	482.5	0.554904	True	18534	False	0.039488	0.039488	0.009496	0.009496	0.001229	0.010725	0.136167	0.039376	0.501361	0.066357	naive
chr6	122558427	122558927	genic|chr6:122558427-122558927	genic	12.9957	Dppa3	122576441	482.5	0.554904	True	17764	False	0.040973	0.040973	0.009496	0.009496	0.001229	0.010725	0.139376	0.040304	0.532475	0.070475	naive
chr6	122565509	122566009	intergenic|chr6:122565509-122566009	intergenic	4.11917	Dppa3	122576441	482.5	0.554904	True	10682	False	0.063776	0.063776	0.020729	0.020729	0.001229	0.021958	0.090448	0.026155	0.262705	0.03477	naive
chr6	122574507	122575007	intergenic|chr6:122574507-122575007	intergenic	5.91003	Dppa3	122576441	482.5	0.554904	True	1684	False	0.123436	0.123436	0.033616	0.033616	0.001229	0.034845	0.205937	0.059552	0.729511	0.096554	naive
chr6	122583322	122583822	intergenic|chr6:122583322-122583822	intergenic	3.6088	Dppa3	122576441	482.5	0.554904	True	7131	False	0.090642	0.090642	0.030887	0.030887	0.001229	0.032116	0.115902	0.033516	0.327108	0.043294	naive
chr6	122612878	122613378	intergenic|chr6:122612878-122613378	intergenic	16.263	Dppa3	122576441	482.5	0.554904	True	36687	False	0.021801	0.021801	0.005889	0.005889	0.001229	0.007118	0.115755	0.033474	0.354557	0.046927	naive
chr6	122612878	122613378	intergenic|chr6:122612878-122613378	intergenic	16.263	Nanog	122657582	16714.8	0.881421	True	44454	False	0.018447	0.018447	0.008686	0.008686	0.001229	0.009915	0.161249	0.032175	0.300007	0.030412	naive
chr6	122652485	122652985	intergenic|chr6:122652485-122652985	intergenic	20.6626	Nanog	122657582	16714.8	0.881421	True	4847	False	0.123436	0.123436	0.03429	0.03429	0.001229	0.03552	0.733927	0.146445	2.55051	0.258551	naive
chr6	122661493	122661993	genic|chr6:122661493-122661993	genic	5.10141	Nanog	122657582	16714.8	0.881421	True	4161	False	0.123436	0.123436	0.054367	0.054367	0.001229	0.055596	0.28362	0.056593	0.629698	0.063834	naive
chr6	122663055	122663555	genic|chr6:122663055-122663555	genic	5.65965	Nanog	122657582	16714.8	0.881421	True	5723	False	0.109755	0.109755	0.054367	0.054367	0.001229	0.055596	0.314656	0.062785	0.621172	0.06297	naive
chr6	122714708	122715208	intergenic|chr6:122714708-122715208	intergenic	21.699	Dppa3	122576441	482.5	0.554904	True	138517	False	0.006863	0.006863	0.002218	0.002218	0.001229	0.003447	0.074791	0.021628	0.148919	0.01971	naive
chr6	122714708	122715208	intergenic|chr6:122714708-122715208	intergenic	21.699	Nanog	122657582	16714.8	0.881421	True	57376	False	0.014775	0.014775	0.007991	0.007991	0.001229	0.00922	0.200061	0.039919	0.320596	0.0325	naive
chr6	122716100	122716600	intergenic|chr6:122716100-122716600	intergenic	11.6682	Nanog	122657582	16714.8	0.881421	True	58768	False	0.01447	0.01447	0.009002	0.009002	0.001229	0.010232	0.119384	0.023821	0.168836	0.017115	naive
chr6	122760850	122761350	intergenic|chr6:122760850-122761350	intergenic	25.0873	Dppa3	122576441	482.5	0.554904	True	184659	False	0.005344	0.005344	0.002888	0.002888	0.001229	0.004117	0.10328	0.029866	0.13407	0.017745	naive
chr6	122760850	122761350	intergenic|chr6:122760850-122761350	intergenic	25.0873	Nanog	122657582	16714.8	0.881421	True	103518	False	0.008842	0.008842	0.003033	0.003033	0.001229	0.004262	0.106929	0.021336	0.221824	0.022487	naive

### Sheet: primed
chr	start	end	name	class	activity_base	TargetGene	TargetGeneTSS	TargetGeneExpression	TargetGenePromoterActivityQuantile	TargetGeneIsExpressed	distance	isSelfPromoter	powerlaw_contact	powerlaw_contact_reference	hic_contact	hic_contact_pl_scaled	hic_pseudocount	hic_contact_pl_scaled_adj	ABC.Score.Numerator	ABC.Score	powerlaw.Score.Numerator	powerlaw.Score	CellType
chr6	122619405	122620354	intergenic|chr6:122619405-122620354	intergenic	11.4945	Nanog	122657582	6421	0.795406	True	37702.5	False	0.02129	0.02129	0.006628	0.006628	0.001229	0.007858	0.09032	0.020163	0.244715	0.024355	primed
chr6	122652448	122652948	intergenic|chr6:122652448-122652948	intergenic	16.1842	Nanog	122657582	6421	0.795406	True	4884	False	0.123436	0.123436	0.032175	0.032175	0.001229	0.033404	0.540623	0.120691	1.99772	0.198817	primed
chr6	122653617	122654117	intergenic|chr6:122653617-122654117	intergenic	6.05791	Nanog	122657582	6421	0.795406	True	3715	False	0.123436	0.123436	0.032175	0.032175	0.001229	0.033404	0.202361	0.045176	0.747765	0.074419	primed
chr6	122663084	122663584	genic|chr6:122663084-122663584	genic	6.46634	Nanog	122657582	6421	0.795406	True	5752	False	0.109273	0.109273	0.036666	0.036666	0.001229	0.037895	0.24504	0.054704	0.706598	0.070322	primed
chr6	122665869	122666369	intergenic|chr6:122665869-122666369	intergenic	14.5728	Nanog	122657582	6421	0.795406	True	8537	False	0.077507	0.077507	0.023379	0.023379	0.001229	0.024609	0.358615	0.080059	1.12949	0.11241	primed
chr6	122715095	122715595	intergenic|chr6:122715095-122715595	intergenic	21.4133	Nanog	122657582	6421	0.795406	True	57763	False	0.014689	0.014689	0.004142	0.004142	0.001229	0.005371	0.115018	0.025677	0.314531	0.031303	primed
chr6	122760848	122761348	intergenic|chr6:122760848-122761348	intergenic	26.3176	Nanog	122657582	6421	0.795406	True	103516	False	0.008842	0.008842	0.002185	0.002185	0.001229	0.003414	0.089846	0.020057	0.232706	0.023159	primed
chr1	10029593	10030093	genic|chr1:10029593-10030093	genic	20.1827	Prdm14	13117244	1.66667	0.393339	True	3087401	False	0.000461	0.000461	0.000799	0.000799	0.000461	0.00126	0.025436	0.021429	0.009304	0.004896	primed
chr1	12708455	12708955	genic|chr1:12708455-12708955	genic	10.9446	Prdm14	13117244	1.66667	0.393339	True	408539	False	0.002678	0.002678	0.001695	0.001695	0.001229	0.002925	0.032008	0.026966	0.029312	0.015427	primed
chr1	12825266	12825766	genic|chr1:12825266-12825766	genic	11.5576	Prdm14	13117244	1.66667	0.393339	True	291728	False	0.00359	0.00359	0.001652	0.001652	0.001229	0.002881	0.0333	0.028055	0.041491	0.021837	primed
chr1	12982550	12983050	intergenic|chr1:12982550-12983050	intergenic	7.62944	Prdm14	13117244	1.66667	0.393339	True	134444	False	0.007043	0.007043	0.002843	0.002843	0.001229	0.004072	0.031067	0.026173	0.053738	0.028282	primed
chr1	13064591	13065091	intergenic|chr1:13064591-13065091	intergenic	2.60198	Prdm14	13117244	1.66667	0.393339	True	52403	False	0.015987	0.015987	0.011855	0.011855	0.001229	0.013084	0.034045	0.028682	0.041599	0.021893	primed
chr1	13115626	13116126	genic|chr1:13115626-13116126	genic	1.52978	Prdm14	13117244	1.66667	0.393339	True	1368	False	0.123436	0.123436	0.028013	0.028013	0.001229	0.029242	0.044734	0.037687	0.18883	0.09938	primed
chr1	13122031	13122531	intergenic|chr1:13122031-13122531	intergenic	1.77433	Prdm14	13117244	1.66667	0.393339	True	5037	False	0.122647	0.122647	0.028013	0.028013	0.001229	0.029242	0.051885	0.043712	0.217616	0.11453	primed
chr1	13124304	13124804	intergenic|chr1:13124304-13124804	intergenic	1.98419	Prdm14	13117244	1.66667	0.393339	True	7310	False	0.088708	0.088708	0.028013	0.028013	0.001229	0.029242	0.058021	0.048881	0.176013	0.092634	primed
chr1	13362397	13362897	genic|chr1:13362397-13362897	genic	26.3526	Prdm14	13117244	1.66667	0.393339	True	245403	False	0.004173	0.004173	0.002755	0.002755	0.001229	0.003984	0.104988	0.08845	0.109963	0.057873	primed
chr3	34538077	34538911	genic|chr3:34538077-34538911	genic	5.29957	Sox2	34548916	977	0.893057	True	10422	False	0.065158	0.065158	0.008409	0.008409	0.001229	0.009638	0.051079	0.033388	0.345309	0.08984	primed
chr3	34541400	34541900	genic|chr3:34541400-34541900	genic	5.47464	Sox2	34548916	977	0.893057	True	7266	False	0.089175	0.089175	0.021512	0.021512	0.001229	0.022741	0.124498	0.081378	0.4882	0.127016	primed
chr3	34563066	34563566	genic|chr3:34563066-34563566	genic	8.87641	Sox2	34548916	977	0.893057	True	14400	False	0.049184	0.049184	0.013016	0.013016	0.001229	0.014245	0.126446	0.082652	0.436573	0.113584	primed
chr3	34567377	34567877	genic|chr3:34567377-34567877	genic	5.03478	Sox2	34548916	977	0.893057	True	18711	False	0.039163	0.039163	0.00738	0.00738	0.001229	0.008609	0.043347	0.028334	0.197177	0.0513	primed
chr3	34655362	34655862	intergenic|chr3:34655362-34655862	intergenic	3.14308	Sox2	34548916	977	0.893057	True	106696	False	0.008612	0.008612	0.008755	0.008755	0.001229	0.009984	0.031382	0.020513	0.02707	0.007043	primed
chr3	34656691	34657191	intergenic|chr3:34656691-34657191	intergenic	5.03497	Sox2	34548916	977	0.893057	True	108025	False	0.00852	0.00852	0.008755	0.008755	0.001229	0.009984	0.050271	0.03286	0.042899	0.011161	primed
chr3	34672541	34673041	genic|chr3:34672541-34673041	genic	3.21087	Sox2	34548916	977	0.893057	True	123875	False	0.007563	0.007563	0.008425	0.008425	0.001229	0.009654	0.030998	0.020262	0.024285	0.006318	primed
chr3	35303865	35304857	intergenic|chr3:35303865-35304857	intergenic	14.3457	Sox2	34548916	977	0.893057	True	755445	False	0.001569	0.001569	0.002172	0.002172	0.001229	0.003401	0.048788	0.031891	0.022506	0.005856	primed
chr3	35831498	35831998	intergenic|chr3:35831498-35831998	intergenic	22.2526	Sox2	34548916	977	0.893057	True	1282832	False	0.00099	0.00099	0.000841	0.000841	0.00099	0.00183	0.040731	0.026624	0.022024	0.00573	primed
chr12	3781424	3781924	intergenic|chr12:3781424-3781924	intergenic	7.09989	Dnmt3a	3806979	3371.67	0.790543	True	25305	False	0.030117	0.030117	0.012343	0.012343	0.001229	0.013572	0.096361	0.047487	0.21383	0.045212	primed
chr12	3791676	3792634	intergenic|chr12:3791676-3792634	intergenic	10.8936	Dnmt3a	3806979	3371.67	0.790543	True	14824	False	0.047957	0.047957	0.012663	0.012663	0.001229	0.013892	0.151338	0.07458	0.522428	0.110461	primed
chr12	3808368	3808868	genic|chr12:3808368-3808868	genic	9.53063	Dnmt3a	3806979	3371.67	0.790543	True	1639	False	0.123436	0.123436	0.029758	0.029758	0.001229	0.030987	0.295323	0.145536	1.17642	0.24874	primed
chr12	3833964	3834464	genic|chr12:3833964-3834464	genic	4.8392	Dnmt3a	3806979	3371.67	0.790543	True	27235	False	0.028252	0.028252	0.013709	0.013709	0.001229	0.014938	0.072288	0.035624	0.136716	0.028907	primed
chr12	3891326	3891826	genic|chr12:3891326-3891826	genic	24.4292	Dnmt3a	3806979	3371.67	0.790543	True	84597	False	0.010539	0.010539	0.004334	0.004334	0.001229	0.005563	0.135892	0.066968	0.25747	0.054439	primed
chr12	3981296	3981796	genic|chr12:3981296-3981796	genic	12.3542	Dnmt3a	3806979	3371.67	0.790543	True	174567	False	0.005612	0.005612	0.004364	0.004364	0.001229	0.005593	0.069098	0.034051	0.069331	0.014659	primed

### Sheet: combined
chr.naive	start.naive	end.naive	chr.primed	start.primed	end.primed	gene	fpkm.naive	fpkm.primed	activity.naive	activity.primed	hic_contact.naive	hic_contact.primed	abc_score.naive	abc_score.primed	distance.naive	distance.primed	LFC_abc_score	LFC_fpkm
chr12	3780996	3781927	chr12	3781424	3781924	Dnmt3a	240	3371.67	8.88678	7.09989	3.97459	6.14379	0.062219	0.047487	25517.5	25305	0.270204	-2.64252
chr12	3791766	3792266	chr12	3791676	3792634	Dnmt3a	240	3371.67	2.33792	10.8936	7.43738	6.28865	0.030627	0.07458	14963	14824	-0.88999	-2.64252
chr12	3691050	3691550	NA	NA	NA	Dnmt3a	240	3371.67	6.15241	NA	3.39836	NA	0.036826	NA	115679	NA	NA	-2.64252
chr12	4356819	4357319	NA	NA	NA	Dnmt3a	240	3371.67	15.6034	NA	0.910405	NA	0.025015	NA	550090	NA	NA	-2.64252
chr12	4357937	4358437	NA	NA	NA	Dnmt3a	240	3371.67	12.9383	NA	0.910405	NA	0.020743	NA	551208	NA	NA	-2.64252
NA	NA	NA	chr12	3808368	3808868	Dnmt3a	240	3371.67	NA	9.53063	NA	14.0272	NA	0.145536	NA	1639	NA	-2.64252
NA	NA	NA	chr12	3833964	3834464	Dnmt3a	240	3371.67	NA	4.8392	NA	6.76215	NA	0.035624	NA	27235	NA	-2.64252
NA	NA	NA	chr12	3891326	3891826	Dnmt3a	240	3371.67	NA	24.4292	NA	2.51827	NA	0.066968	NA	84597	NA	-2.64252
NA	NA	NA	chr12	3981296	3981796	Dnmt3a	240	3371.67	NA	12.3542	NA	2.53185	NA	0.034051	NA	174567	NA	-2.64252
chr6	122557657	122558157	NA	NA	NA	Dppa3	482.5	0	12.6965	NA	6.45773	NA	0.039376	NA	18534	NA	NA	Inf
chr6	122558427	122558927	NA	NA	NA	Dppa3	482.5	0	12.9957	NA	6.45773	NA	0.040304	NA	17764	NA	NA	Inf
chr6	122565509	122566009	NA	NA	NA	Dppa3	482.5	0	4.11917	NA	13.2213	NA	0.026155	NA	10682	NA	NA	Inf
chr6	122574507	122575007	NA	NA	NA	Dppa3	482.5	0	5.91003	NA	20.9809	NA	0.059552	NA	1684	NA	NA	Inf
chr6	122583322	122583822	NA	NA	NA	Dppa3	482.5	0	3.6088	NA	19.3377	NA	0.033516	NA	7131	NA	NA	Inf
chr6	122612878	122613378	NA	NA	NA	Dppa3	482.5	0	16.263	NA	4.28589	NA	0.033474	NA	36687	NA	NA	Inf
chr6	122714708	122715208	NA	NA	NA	Dppa3	482.5	0	21.699	NA	2.07551	NA	0.021628	NA	138517	NA	NA	Inf
chr6	122760850	122761350	NA	NA	NA	Dppa3	482.5	0	25.0873	NA	2.47893	NA	0.029866	NA	184659	NA	NA	Inf
chr6	122652485	122652985	chr6	122652448	122652948	Nanog	16714.8	6421	20.6626	16.1842	21.3873	15.1214	0.146445	0.120691	4847	4884	0.193416	0.956718
chr6	122663055	122663555	chr6	122663084	122663584	Nanog	16714.8	6421	5.65965	6.46634	33.4754	17.1544	0.062785	0.054704	5723	5752	0.137779	0.956718
chr6	122714708	122715208	chr6	122715095	122715595	Nanog	16714.8	6421	21.699	21.4133	5.55154	2.43135	0.039919	0.025677	57376	57763	0.441257	0.956718
chr6	122760850	122761350	chr6	122760848	122761348	Nanog	16714.8	6421	25.0873	26.3176	2.56623	1.54545	0.021336	0.020057	103518	103516	0.0618176	0.956718
chr6	122612878	122613378	NA	NA	NA	Nanog	16714.8	6421	16.263	NA	5.97001	NA	0.032175	NA	44454	NA	NA	0.956718
chr6	122661493	122661993	NA	NA	NA	Nanog	16714.8	6421	5.10141	NA	33.4754	NA	0.056593	NA	4161	NA	NA	0.956718
chr6	122716100	122716600	NA	NA	NA	Nanog	16714.8	6421	11.6682	NA	6.16089	NA	0.023821	NA	58768	NA	NA	0.956718
NA	NA	NA	chr6	122619405	122620354	Nanog	16714.8	6421	NA	11.4945	NA	3.55717	NA	0.020163	NA	37702.5	NA	0.956718
NA	NA	NA	chr6	122653617	122654117	Nanog	16714.8	6421	NA	6.05791	NA	15.1214	NA	0.045176	NA	3715	NA	0.956718
NA	NA	NA	chr6	122665869	122666369	Nanog	16714.8	6421	NA	14.5728	NA	11.14	NA	0.080059	NA	8537	NA	0.956718
chr1	12982554	12983054	chr1	12982550	12983050	Prdm14	1029.5	1.66667	5.59177	7.62944	2.82033	1.84332	0.021136	0.026173	134440	134444	-0.213751	6.426
chr1	13122058	13122558	chr1	13122031	13122531	Prdm14	1029.5	1.66667	4.31834	1.77433	15.7352	13.2373	0.091067	0.043712	5064	5037	0.733973	6.426
chr1	13362382	13362882	chr1	13362397	13362897	Prdm14	1029.5	1.66667	16.607	26.3526	1.52517	1.80348	0.033949	0.08845	245388	245403	-0.957578	6.426
chr1	13074960	13075460	NA	NA	NA	Prdm14	1029.5	1.66667	6.58233	NA	6.26626	NA	0.05528	NA	42034	NA	NA	6.426
NA	NA	NA	chr1	10029593	10030093	Prdm14	1029.5	1.66667	NA	20.1827	NA	0.570378	NA	0.021429	NA	3087401	NA	6.426
NA	NA	NA	chr1	12708455	12708955	Prdm14	1029.5	1.66667	NA	10.9446	NA	1.32409	NA	0.026966	NA	408539	NA	6.426
NA	NA	NA	chr1	12825266	12825766	Prdm14	1029.5	1.66667	NA	11.5576	NA	1.30417	NA	0.028055	NA	291728	NA	6.426
NA	NA	NA	chr1	13064591	13065091	Prdm14	1029.5	1.66667	NA	2.60198	NA	5.92288	NA	0.028682	NA	52403	NA	6.426
NA	NA	NA	chr1	13115626	13116126	Prdm14	1029.5	1.66667	NA	1.52978	NA	13.2373	NA	0.037687	NA	1368	NA	6.426
NA	NA	NA	chr1	13124304	13124804	Prdm14	1029.5	1.66667	NA	1.98419	NA	13.2373	NA	0.048881	NA	7310	NA	6.426
chr3	34541339	34541839	chr3	34541400	34541900	Sox2	4352.25	977	6.51469	5.47464	15.796	10.2944	0.048127	0.081378	7327	7266	-0.525262	1.49396
chr3	34562851	34563351	chr3	34563066	34563566	Sox2	4352.25	977	10.2521	8.87641	4.51891	6.44844	0.021665	0.082652	14185	14400	-1.33894	1.49396
chr3	34655336	34655836	chr3	34655362	34655862	Sox2	4352.25	977	9.88695	3.14308	7.6433	4.51957	0.035342	0.020513	106670	106696	0.544013	1.49396
chr3	34656702	34657202	chr3	34656691	34657191	Sox2	4352.25	977	8.61802	5.03497	7.6433	4.51957	0.030806	0.03286	108036	108025	-0.0645466	1.49396
chr3	34547560	34548060	NA	NA	NA	Sox2	4352.25	977	9.96566	NA	26.9521	NA	0.125616	NA	1106	NA	NA	1.49396
chr3	34549806	34550306	NA	NA	NA	Sox2	4352.25	977	23.001	NA	26.9521	NA	0.289926	NA	1140	NA	NA	1.49396
chr3	34659976	34660476	NA	NA	NA	Sox2	4352.25	977	9.80899	NA	5.58767	NA	0.025634	NA	111310	NA	NA	1.49396
chr3	35317269	35317769	NA	NA	NA	Sox2	4352.25	977	18.5594	NA	2.36994	NA	0.020573	NA	768603	NA	NA	1.49396
NA	NA	NA	chr3	34538077	34538911	Sox2	4352.25	977	NA	5.29957	NA	4.36294	NA	0.033388	NA	10422	NA	1.49396
NA	NA	NA	chr3	34567377	34567877	Sox2	4352.25	977	NA	5.03478	NA	3.89713	NA	0.028334	NA	18711	NA	1.49396
NA	NA	NA	chr3	34672541	34673041	Sox2	4352.25	977	NA	3.21087	NA	4.37018	NA	0.020262	NA	123875	NA	1.49396
NA	NA	NA	chr3	35303865	35304857	Sox2	4352.25	977	NA	14.3457	NA	1.53957	NA	0.031891	NA	755445	NA	1.49396
NA	NA	NA	chr3	35831498	35831998	Sox2	4352.25	977	NA	22.2526	NA	0.828407	NA	0.026624	NA	1282832	NA	1.49396
