## Supplementary Data S2 for "Nanoscale Dynamics of Enhancer-Promoter Interactions during Exit from Pluripotency"

### Sheet: selected_enhancers
gene	probe_start	probe_end	celltype
Dnmt3a	3797818	3816758	promoter
Dnmt3a-116kb	3681509	3701289	primed
Dnmt3a-175kb	3974045	3989037	naive
Dnmt3a-551kb	4347795	4367617	naive
Dnmt3a-85kb	3884075	3898899	primed
Dppa3	122566482	122586430	promoter
Dppa3-139kb	122704957	122724233	naive
Dppa3-185kb	122751099	122771089	naive
Dppa3-37kb	122607433	122620535	naive
Nanog	122649513	122667025	promoter
Nanog-104kb	122751099	122771089	both
Nanog-41kb	122607427	122625443	both
Nanog-58kb	122705779	122725643	both
Prdm14	13107831	13126477	promoter
Prdm14-134kb	12975303	12990253	both
Prdm14-245kb	13355131	13369913	both
Prdm14-292kb	12818099	12833007	primed
Prdm14-3087kb	10022342	10037334	primed
Prdm14-409kb	12701456	12716196	primed
Prdm14-47kb	13060445	13079217	both
Sox2	34541415	34556407	promoter
Sox2-118kb	34656549	34676035	both
Sox2-1283kb	35824247	35839239	primed
Sox2-762kb	35301443	35312235	both
